# Using language models and ontology topology to perform semantic mapping of traits between biomedical datasets

**DOI:** 10.1101/2022.08.02.502449

**Authors:** Yi Liu, Benjamin L Elsworth, Tom R Gaunt

## Abstract

**Motivation:** Human traits are typically represented in both the biomedical literature and large population studies as descriptive text strings. Whilst a number of ontologies exist, none of these perfectly represent the entire human phenome and exposome. Mapping trait names across large datasets is therefore time-consuming and challenging. Recent developments in language modelling have created new methods for semantic representation of words and phrases, and these methods offer new opportunities to map human trait names in the form of words and short phrases, both to ontologies and to each other. Here we present a comparison between a range of established and more recent language modelling approaches for the task of mapping trait names from UK Biobank to the Experimental Factor Ontology (EFO), and also explore how they compare to each other in direct trait-to-trait mapping.

**Results:** In our analyses of 1191 traits from UK Biobank with manual EFO mappings, the BioSentVec model performed best at predicting these, matching 40.3% of the manual mappings correctly. The BlueBERT-EFO model (finetuned on EFO) performed nearly as well (38.8% of traits matching the manual mapping). In contrast, Levenshtein edit distance only mapped 22% of traits correctly. Pairwise mapping of traits to each other demonstrated that many of the models can accurately group similar traits based on their semantic similarity.

**Availability and Implementation:** Our code is available at https://github.com/MRCIEU/vectology.
