## supplementary-files for "Using language models and ontology topology to perform semantic mapping of traits between biomedical datasets": s5_manual_sample.csv

alzheimer s disease
stroke not specified as haemorrhage or infarction
subarachnoid haemorrhage
other diseases of liver
acute hepatitis b
abnormalities of heart beat
atrial fibrillation and flutter
chronic renal failure
atopic dermatitis
crohn s disease
insulin dependent diabetes mellitus
non insulin dependent diabetes mellitus
parkinson s disease
migraine
conduct disorders
diabetes mellitus in pregnancy
unspecified contact dermatitis
zoster
varicella
subsequent myocardial infarction
secondary parkinsonism
essential primary hypertension
injury of heart
standing height
snoring
frequency of tiredness / lethargy in last 2 weeks
diastolic blood pressure automated reading
neuroticism score
body mass index (bmi)
weight
whole body fat mass
leukaemia
malignant melanoma
angina
heart attack/myocardial infarction
transient ischaemic attack (tia)
sleep apnoea
acne/acne vulgaris
herpes simplex
worrier / anxious feelings
longest period of depression
other respiratory problems
sitting height
