## supplementary-files for "Using language models and ontology topology to perform semantic mapping of traits between biomedical datasets": s6_all-spread.csv

query	MAPPED_TERM_LABEL	Type	Levenshtein	Zooma	SciSpacy	Spacy	GUSE	BlueBERT	BioSentVec	BioBERT	BLUEBERT-EFO
unspecified jaundice	jaundice	symptom	obstructive jaundice (5) [0.09]	jaundice (1) [1.0]	jaundice (1) [1.0]	jaundice (1) [1.0]	obstructive jaundice (2) [0.09]	jaundice (1) [1.0]	jaundice (1) [1.0]	obstructive jaundice (2) [0.09]	obstructive jaundice (>100) [0.09]
anaemia	anemia	disease	anemia (1) [1.0]	anemia (disease) (>100) [0.15]	blackfan-diamond anemia (2) [0.04]	sideroblastic anemia (2) [0.14]	blackfan-diamond anemia (2) [0.04]	anemia (1) [1.0]	anemia (1) [1.0]	anemia (1) [1.0]	anemia (disease) (5) [0.15]
fluid intelligence score	intelligence	quanttrait	intelligence (1) [1.0]	intelligence (1) [1.0]	intelligence (1) [1.0]	cascot confidence score measurement (3) [0.11]	intelligence (1) [1.0]	disposition index measurement (>100) [0.08]	intelligence (1) [1.0]	cognitive function measurement (>100) [0.11]	mental or behavioural disorder biomarker (>100) [0.11]
postpolio syndrome	postpoliomyelitis syndrome	disease	postpoliomyelitis syndrome (1) [1.0]	postpoliomyelitis syndrome (1) [1.0]	postpoliomyelitis syndrome (1) [1.0]	susac syndrome (87) [0.1]	mohr-tranebjaerg syndrome (>100) [0.12]	tenorio syndrome (6) [0.1]	postpoliomyelitis syndrome (1) [1.0]	postpoliomyelitis syndrome (1) [1.0]	syndromic disease (>100) [0.1]
secondary parkinsonism	secondary Parkinson disease	disease	secondary parkinson disease (1) [1.0]	secondary parkinson disease (1) [1.0]	parkinsonism (2) [0.1]	parkinsonism (10) [0.1]	secondary polycythemia (18) [0.19]	secondary parkinson disease (1) [1.0]	parkinsonism (3) [0.1]	secondary parkinson disease (1) [1.0]	secondary parkinson disease (1) [1.0]
retention of urine	Urinary retention	symptom	regenerating fin (>100) [0.07]	urinary retention (1) [1.0]	urine (2) [0.08]	urinary retention (1) [1.0]	urinary retention (1) [1.0]	abnormal urine output (18) [0.55]	urine (6) [0.08]	renal water retention (22) [0.06]	urinary retention (1) [1.0]
pace-maker	cardiac pacemaker	treatment	acetate (67) [0.11]	nan (>100) [0.0]	artificial cardiac pacemaker (1) [1.0]	fast-seqs (>100) [0.4]	artificial cardiac pacemaker (1) [1.0]	goiter (20) [0.08]	artificial cardiac pacemaker (1) [1.0]	artificial cardiac pacemaker (1) [1.0]	artificial cardiac pacemaker (1) [1.0]
unspecified dementia	dementia	disease	aids dementia (12) [0.36]	alzheimer's disease (>100) [0.09]	dementia (1) [1.0]	dementia (1) [1.0]	dementia (1) [1.0]	vascular dementia (3) [0.08]	dementia (1) [1.0]	vascular dementia (6) [0.08]	genetic dementia (7) [0.1]
jaundice (unknown cause)	jaundice	symptom	juvenile huntington disease (4) [0.04]	jaundice (1) [1.0]	fever of unknown origin (5) [0.31]	hypochromic microcytic anemia (disease) (>100) [0.11]	jaundice (1) [1.0]	jaundice (1) [1.0]	jaundice (1) [1.0]	jaundice (1) [1.0]	liver disease (>100) [0.1]
dry eyes	dry eye syndrome	symptom	dry eye syndrome (1) [1.0]	xerostomia (>100) [0.08]	dry skin (2) [0.08]	dry skin (2) [0.08]	dry eye syndrome (1) [1.0]	dry skin (5) [0.08]	dry eye syndrome (1) [1.0]	dry skin (2) [0.08]	abnormality of the eye (>100) [0.08]
unspecified haematuria	hematuria	disease	unspecified mitochondrial disorder (3) [0.07]	african (>100) [0.08]	hematuria (1) [1.0]	unspecified mitochondrial disorder (>100) [0.07]	unspecified mitochondrial disorder (>100) [0.07]	hematuria (1) [1.0]	hematuria (1) [1.0]	lymphedema - distichiasis (53) [0.04]	genetic disorder (>100) [0.18]
pituitary adenoma/tumour	pituitary gland adenoma	disease	pituitary tumor (2) [0.9]	pituitary gland adenoma (1) [1.0]	pituitary gland (8) [0.02]	pituitary tumor (2) [0.9]	pituitary apoplexy (7) [0.13]	pituitary gland adenoma (1) [1.0]	pituitary gland (14) [0.02]	pituitary gland adenoma (1) [1.0]	pituitary gland adenoma (1) [1.0]
target heart rate achieved	heart rate	symptom	resting heart rate (3) [0.08]	achievement of target heart rate, self-reported (1) [1.0]	heart rate (3) [0.08]	achievement of target heart rate, self-reported (1) [1.0]	achievement of target heart rate, self-reported (1) [1.0]	achievement of target heart rate, self-reported (1) [1.0]	achievement of target heart rate, self-reported (1) [1.0]	resting metabolic rate measurement (2) [0.11]	achievement of target heart rate, self-reported (1) [1.0]
alcohol intake frequency.	alcohol consumption measurement	quanttrait	alcohol dependence (20) [0.05]	energy intake (>100) [0.14]	alcohol consumption measurement (1) [1.0]	alcohol consumption measurement (1) [1.0]	alcohol drinking (2) [0.11]	alcohol consumption measurement (1) [1.0]	alcohol drinking (2) [0.11]	alcohol consumption measurement (1) [1.0]	measurement (4) [0.75]
angina	angina pectoris	disease	vagina (40) [0.08]	ludwig's angina (>100) [0.08]	angina pectoris (1) [1.0]	angina pectoris (1) [1.0]	angina pectoris (1) [1.0]	chest pain (>100) [0.42]	ludwig's angina (3) [0.08]	angina pectoris (1) [1.0]	angina pectoris (1) [1.0]
weight	body weight	quanttrait	right (3) [0.09]	body weight (1) [1.0]	body weight (1) [1.0]	weight loss (2) [0.08]	body weight (1) [1.0]	body weight (1) [1.0]	weight percent (2) [0.18]	mass (32) [0.11]	body weights and measures (2) [0.83]
peptic ulcer site unspecified	peptic ulcer	disease	peptic ulcer disease (4) [0.12]	peptic ulcer perforation (>100) [0.11]	peptic ulcer (1) [1.0]	peptic ulcer (1) [1.0]	peptic ulcer (1) [1.0]	peptic ulcer perforation (3) [0.11]	peptic ulcer (1) [1.0]	peptic ulcer perforation (3) [0.11]	quality (68) [0.3]
potassium in urine	abnormal urine potassium concentration	quanttrait	potassium nitrate (60) [0.09]	nan (>100) [0.0]	abnormal urine potassium concentration (1) [1.0]	abnormal urine potassium concentration (1) [1.0]	abnormal urine potassium concentration (1) [1.0]	abnormal urine output (3) [0.42]	urine (2) [0.08]	potassium measurement (3) [0.09]	measurement (>100) [0.1]
erosion and ectropion of cervix uteri	cervix erosion	disease	adenocarcinoma of cervix uteri (>100) [0.31]	nan (>100) [0.0]	cervix erosion (1) [1.0]	cervix erosion (1) [1.0]	cervix erosion (1) [1.0]	adenoid cystic carcinoma of the cervix uteri (7) [0.29]	cervix erosion (1) [1.0]	uterine cervix (16) [0.06]	cervix erosion (1) [1.0]
other disorders of amniotic fluid and membranes	abnormality of the amniotic fluid	disease	disorder of amino acid absorption and transport (44) [0.12]	nan (>100) [0.0]	abnormality of the amniotic fluid (1) [1.0]	abnormality of the amniotic fluid (1) [1.0]	abnormality of the amniotic fluid (1) [1.0]	abnormality of the amniotic fluid (1) [1.0]	abnormality of the amniotic fluid (1) [1.0]	abnormality of the amniotic fluid (1) [1.0]	genetic disorder (>100) [0.2]
