## supplementary-files for "Using language models and ontology topology to perform semantic mapping of traits between biomedical datasets": s7_all-low.csv

query	MAPPED_TERM_LABEL	Type	Levenshtein	Zooma	SciSpacy	Spacy	GUSE	BlueBERT	BioSentVec	BioBERT	BLUEBERT-EFO
high cholesterol	hypercholesterolemia	disease	hdl cholesterol (7) [0.07]	nhdl cholesterol (>100) [0.07]	high density lipoprotein cholesterol measurement (>100) [0.07]	nhdl cholesterol (>100) [0.07]	cholesterol (34) [0.08]	cholesterol (4) [0.08]	cholesterol (4) [0.08]	cholesterol (3) [0.08]	chemical entity (>100) [0.1]
anal problem	abnormality of the anus	disease	analyte role (>100) [0.18]	anal neoplasm (>100) [0.08]	anal region (41) [0.07]	anal region (22) [0.07]	anal neoplasm (9) [0.08]	anal region (>100) [0.07]	anal region (33) [0.07]	pons (>100) [0.07]	anal neoplasm (>100) [0.08]
number of spontaneous miscarriages	spontaneous abortion	complication	number of pregnancies measurement (8) [0.07]	apnea (>100) [0.13]	number of stillbirths (2) [0.08]	number of stillbirths (4) [0.08]	spontaneous preterm birth (2) [0.14]	number of pregnancies measurement (52) [0.07]	number of stillbirths (2) [0.08]	number of pregnancies measurement (41) [0.07]	measurement (>100) [0.08]
wegners granulmatosis	granulomatosis with polyangiitis	disease	farber lipogranulomatosis (94) [0.12]	nan (>100) [0.0]	syndrome associated with pierre robin syndrome (>100) [0.08]	syndrome associated with pierre robin syndrome (>100) [0.08]	synpolydactyly (>100) [0.08]	farber lipogranulomatosis (13) [0.12]	serositis (44) [0.11]	farber lipogranulomatosis (>100) [0.12]	type ii hypersensitivity reaction disease (2) [0.12]
congenital septal defect	Abnormal cardiac septum morphology	disease	heart septal defect (>100) [0.11]	heart septal defect (>100) [0.11]	heart septal defect (79) [0.11]	ventricular septal defect (>100) [0.11]	ventricular septal defect (>100) [0.11]	heart septal defect (22) [0.11]	ventricular septal defect (>100) [0.11]	congenital mitral malformation (35) [0.09]	heart septal defect (>100) [0.11]
congenital malformations of larynx	Abnormal larynx morphology	disease	congenital limb malformation (>100) [0.14]	larynx atresia (>100) [0.08]	congenital limb malformation (>100) [0.14]	congenital limb malformation (>100) [0.14]	dysplasia of larynx (60) [0.1]	dysplasia of larynx (>100) [0.1]	larynx anomaly (5) [0.09]	congenital anomaly of cardiovascular system (>100) [0.14]	congenital laryngomalacia (>100) [0.08]
melanoma in situ	Clark level I melanoma	disease	adenocarcinoma in situ (>100) [0.15]	in situ oligo (>100) [0.09]	adenocarcinoma in situ (>100) [0.15]	in situ carcinoma (>100) [0.18]	squamous carcinoma in situ (>100) [0.1]	squamous carcinoma in situ (>100) [0.1]	melanoma (>100) [0.09]	breast carcinoma in situ (>100) [0.11]	melanoma (>100) [0.09]
venous thromboembolic disease	venous thrombosis	disease	venous thromboembolism (5) [0.14]	nan (>100) [0.0]	venous thromboembolism (2) [0.14]	pulmonary venoocclusive disease (33) [0.1]	vascular hemostatic disease (>100) [0.12]	venous thromboembolism (2) [0.14]	venous thromboembolism (2) [0.14]	venous thromboembolism (2) [0.14]	venous thromboembolism (>100) [0.14]
other septicaemia	sepsis	disease	lower epidermis (>100) [0.08]	erythematosquamous dermatosis (>100) [0.14]	viral hemorrhagic septicemia (28) [0.12]	viral hemorrhagic septicemia (12) [0.12]	other epidermal disorder (>100) [0.13]	pericardial tuberculosis (17) [0.08]	bacteriemia (2) [0.17]	septicemic plague (58) [0.11]	inflammation of heart layer (>100) [0.12]
eczema/dermatitis	eczema	disease	dermatitis (66) [0.1]	contact dermatitis (>100) [0.08]	atopic eczema (2) [0.08]	photoallergic dermatitis (5) [0.06]	hcc1534 (>100) [0.06]	contact dermatitis (3) [0.08]	syndromic oculocutaneous albinism (>100) [0.04]	exfoliative dermatitis (8) [0.09]	abnormality of skin morphology (2) [0.54]
excessive vomiting in pregnancy	hyperemesis gravidarum	complication	toxemia of pregnancy (>100) [0.4]	nausea and vomiting of pregnancy severity measurement (>100) [0.08]	nausea and vomiting of pregnancy severity measurement (>100) [0.08]	nausea and vomiting of pregnancy severity measurement (>100) [0.08]	vomiting (8) [0.12]	spontaneous labor and birth (>100) [0.08]	vomiting (20) [0.12]	nausea and vomiting of pregnancy severity measurement (>100) [0.08]	nausea (>100) [0.12]
other disorders of fluid, electrolyte and acid-base balance	abnormality of metabolism/homeostasis	disease	disorder of acid-base balance (>100) [0.15]	nan (>100) [0.0]	disorder of acid-base balance (>100) [0.15]	disorder of acid-base balance (>100) [0.15]	disorder of acid-base balance (>100) [0.15]	disorder of acid-base balance (19) [0.15]	disorder of acid-base balance (>100) [0.15]	disorder of acid-base balance (8) [0.15]	disorder of acid-base balance (>100) [0.15]
suffer from 'nerves'	nervousness	symptom	terminal nerve (>100) [0.05]	nerve (>100) [0.07]	rhamphochromis sp. 'chilingali' (>100) [0.07]	rhamphochromis sp. 'chilingali' (>100) [0.07]	nerve (6) [0.07]	has extra parts of type (81) [0.15]	nerve (>100) [0.07]	feeling "fed-up" measurement (>100) [0.06]	brain disease (13) [0.73]
hyperhidrosis	hypohidrosis	disease	hyperhidrosis (2) [0.15]	hyperhidrosis (>100) [0.15]	hyperhidrosis (13) [0.15]	hyperhidrosis (>100) [0.15]	hyperhidrosis (>100) [0.15]	hyperhidrosis (9) [0.15]	hyperhidrosis (5) [0.15]	hyperhidrosis (2) [0.15]	hyperhidrosis (>100) [0.15]
congenital malformations of anterior segment of eye	Anterior segment developmental abnormality	disease	congenital deformities of fingers (>100) [0.09]	abnormal morphology of the posterior segment of the globe (>100) [0.82]	deafness, congenital heart defects, and posterior embryotoxon (5) [0.14]	congenital pseudoarthrosis of the femur (12) [0.06]	familial ocular anterior segment mesenchymal dysgenesis (21) [0.07]	genetic developmental defect of the eye (>100) [0.07]	familial ocular anterior segment mesenchymal dysgenesis (5) [0.07]	congenital deformities of limbs (>100) [0.1]	eye disease (>100) [0.1]
ever manic/hyper for 2 days	manic episode measurement	symptom	microgram per day (>100) [0.22]	autosomal recessive hyper-ige syndrome (>100) [0.04]	juvenile days 30-44 (>100) [0.11]	nap during day, self-reported (>100) [0.11]	gro-seq (>100) [0.07]	amaurosis - hypertrichosis (26) [0.04]	24 hr schistosomulum (>100) [0.11]	manic or hypomanic episode (2) [0.08]	mental or behavioural disorder biomarker (4) [0.8]
irregular heart beat	cardiac arrhythmia	disease	irregular respiration (>100) [0.13]	palpitations (>100) [0.12]	abnormal heart morphology (58) [0.12]	heart (>100) [0.06]	heart rate (8) [0.06]	irregular respiration (47) [0.13]	irregular respiration (35) [0.13]	premature cardiac contractions (23) [0.91]	abnormality of the cardiovascular system (>100) [0.14]
low platelets/platelet disorder	thrombocytopenia	disease	quebec platelet disorder (>100) [0.07]	hellp syndrome (>100) [0.08]	cerebelloparenchymal disorder (>100) [0.18]	blood platelet disease (>100) [0.13]	mild neurocognitive disorder (>100) [0.33]	quebec platelet disorder (5) [0.07]	stag1-related disorder (>100) [0.18]	platelet larger cell ratio (>100) [0.08]	phenotypic abnormality (25) [0.71]
other venous embolism and thrombosis	venous thromboembolism	disease	venous thrombosis (6) [0.14]	nan (>100) [0.0]	venous thrombosis (2) [0.14]	venous thrombosis (2) [0.14]	venous thrombosis (>100) [0.14]	venous thrombosis (3) [0.14]	venous thrombosis (6) [0.14]	venous thrombosis (2) [0.14]	vascular disease (5) [0.88]
other disorders of synovium and tendon	tenosynovitis	disease	disorder of iron metabolism and transport (>100) [0.16]	nan (>100) [0.0]	primary bone dysplasia with progressive ossification of skin, skeletal muscle, fascia, tendons and ligaments (>100) [0.28]	congenital anomalies of kidney and urinary tract syndrome with or without hearing loss, abnormal ears, or developmental delay (>100) [0.16]	other epidermal disorder (>100) [0.18]	synovium disease (>100) [0.25]	synovium disease (29) [0.25]	acute synovitis (>100) [0.31]	synovitis (15) [0.32]
ever highly irritable/argumentative for 2 days	irritability measurement	symptom	periorbital hyperpigmentation (68) [0.06]	cot filtration for highly repetitive genomic dna (>100) [0.22]	larval day 7-13 (>100) [0.09]	ability to walk or cycle unaided for 10 minutes, self-reported (>100) [0.1]	microgram per day (>100) [0.2]	nap during day, self-reported (>100) [0.1]	24 hr schistosomulum (>100) [0.1]	fear of severe pain measurement (14) [0.38]	mental or behavioural disorder biomarker (62) [0.67]
other congenital malformations of ear	Abnormal ear morphology	disease	congenital limb malformation (>100) [0.15]	abnormality of the outer ear (>100) [0.88]	renal-genital-middle ear anomalies (>100) [0.07]	congenital heart defects and skeletal malformations syndrome (>100) [0.18]	ear malformation (97) [0.18]	genetic cerebral malformation (99) [0.09]	renal-genital-middle ear anomalies (35) [0.07]	congenital anomaly of cardiovascular system (>100) [0.15]	ear malformation (>100) [0.18]
hyperfunction of pituitary gland	hyperpituitarism	symptom	duplication of the pituitary gland (34) [0.25]	adrenal gland hyperfunction (>100) [0.33]	adrenal gland hyperfunction (>100) [0.33]	pituitary gland (>100) [0.05]	pituitary gland (>100) [0.05]	duplication of the pituitary gland (46) [0.25]	pituitary gland (72) [0.05]	adrenal gland hyperfunction (29) [0.33]	adrenal gland hyperfunction (3) [0.33]
other diseases of blood and blood-forming organs	hematologic disease	disease	atc code b blood and blood forming organs (>100) [0.11]	atc code b blood and blood forming organs (>100) [0.11]	abnormality of blood and blood-forming tissues (>100) [0.2]	abnormality of blood and blood-forming tissues (>100) [0.2]	other metabolic disease (>100) [0.31]	abnormality of blood and blood-forming tissues (>100) [0.2]	abnormality of blood and blood-forming tissues (42) [0.2]	abnormality of blood and blood-forming tissues (>100) [0.2]	vascular disease (4) [0.62]
abnormalities of heart beat	cardiac arrythmia	symptom	abnormality of the breast (>100) [0.12]	palpitations (>100) [0.12]	abnormal heart morphology (64) [0.12]	abnormality of the kidney (>100) [0.13]	cardiac anomalies - heterotaxy (8) [0.64]	inflammation of heart layer (>100) [0.75]	abnormality of cardiovascular system electrophysiology (>100) [0.12]	abnormality of cardiovascular system morphology (>100) [0.13]	abnormal heart morphology (>100) [0.12]
acute hepatitis a	hepatitis A	disease	autoimmune hepatitis (>100) [0.46]	hepatitis c virus infection (>100) [0.8]	chronic hepatitis (8) [0.07]	chronic hepatitis (3) [0.07]	drug-induced hepatitis (21) [0.07]	hepatitis, alcoholic (12) [0.5]	hepatitis (8) [0.08]	hepatitis (7) [0.08]	disease (21) [0.22]
arterial embolism and thrombosis	venous thromboembolism	disease	portal vein thrombosis (>100) [0.13]	nan (>100) [0.0]	venous thrombosis (5) [0.14]	venous thrombosis (5) [0.14]	venous thrombosis (>100) [0.14]	intracranial thrombosis (6) [0.44]	intracranial embolism (9) [0.47]	venous thrombosis (2) [0.14]	arterial disorder (32) [0.78]
other disorders of urethra	urethral disease	disease	atresia of urethra (>100) [0.26]	glaucoma (>100) [0.29]	46,xx disorder of sex development - anorectal anomalies (13) [0.17]	abnormality of the bladder (>100) [0.17]	other epidermal disorder (5) [0.42]	duplication of urethra (2) [0.26]	urethra (6) [0.08]	abnormality of the ureter (3) [0.17]	urethritis (5) [0.58]
years of cough on most days	cough	quanttrait	nuclear oculomotor paralysis (>100) [0.07]	bringing up phlegm, sputum or mucus on most days, self-reported (>100) [0.33]	bringing up phlegm, sputum or mucus on most days, self-reported (12) [0.33]	ease of getting up in the morning, self-reported (>100) [0.33]	bringing up phlegm, sputum or mucus on most days, self-reported (14) [0.33]	episodic abdominal pain (>100) [0.33]	juvenile days 30-44 (3) [0.09]	acute episodes of neuropathic symptoms (>100) [0.56]	measurement (>100) [0.11]
hearing difficulty/problems: yes	hearing loss	disease	feeding difficulties (3) [0.12]	hearing abnormality (>100) [0.12]	hearing abnormality (2) [0.12]	able to hear with hearing aids (50) [0.07]	hearing disorder (2) [0.91]	hearing abnormality (44) [0.12]	hearing measurement (5) [0.07]	hearing abnormality (69) [0.12]	hearing disorder (3) [0.91]
other non-infective disorders of lymphatic vessels and lymph nodes	lymphatic system disease	disease	hemolytic anemia due to a disorder of glycolytic enzymes (>100) [0.14]	nan (>100) [0.0]	lymph node disease (23) [0.89]	secondary interstitial lung disease specific to childhood associated with a connective tissue disease (4) [0.28]	cd103-positive, langerin-positive lymph node dendritic cell (31) [0.06]	lymphatic part of lymphoid system (27) [0.07]	lymphatic vessel neoplasm (5) [0.5]	abnormality of the lymphatic system (34) [0.15]	lymphatic vessel neoplasm (88) [0.5]
longest period of depression	depressive episode measurement	quanttrait	postpartum depression (>100) [0.05]	period of infection (>100) [0.38]	period of infection (5) [0.38]	period of infection (>100) [0.38]	unipolar depression (11) [0.06]	period of infection (>100) [0.38]	unipolar depression (8) [0.06]	period of infection (5) [0.38]	measurement (5) [0.6]
hearing difficulty/problems: i am completely deaf	deafness	disease	feeding difficulties in infancy (>100) [0.11]	deaf blind hypopigmentation syndrome, yemenite type (>100) [0.33]	able to hear with hearing aids (68) [0.06]	able to hear with hearing aids (>100) [0.06]	hearing loss (5) [0.92]	severe sensorineural hearing impairment (86) [0.11]	hearing measurement (9) [0.07]	intellectual disability, buenos-aires type (>100) [0.19]	hearing disorder (2) [0.83]
bowel / intestinal obstruction	gastrointestinal obstruction	disease	intestinal obstruction (2) [0.12]	intestinal pseudo-obstruction (>100) [0.9]	intestinal obstruction (3) [0.12]	intestinal obstruction (2) [0.12]	intestinal obstruction (2) [0.12]	intestinal pseudo-obstruction (23) [0.9]	intestinal obstruction (4) [0.12]	intestinal obstruction (2) [0.12]	intestinal obstruction (>100) [0.12]
gynaecological disorder (not cancer)	female reproductive system disease	disease	congenital hematological disorder (>100) [0.5]	lip cancer (>100) [0.18]	hereditary breast and ovarian cancer syndrome (>100) [0.15]	primary congenital glaucoma (disease) (>100) [0.17]	oropharynx cancer (>100) [0.17]	hereditary site-specific ovarian cancer syndrome (>100) [0.23]	cancer (>100) [0.33]	genital neoplasm, female (>100) [0.62]	endocrine neoplasm (6) [0.38]
other congenital malformations of intestine	Intestinal malformation	disease	congenital deformities of fingers (93) [0.56]	volvulus of midgut (>100) [0.42]	congenital heart malformation (8) [0.32]	congenital heart defects and skeletal malformations syndrome (50) [0.42]	abnormality of the intestine (14) [0.11]	complex vascular malformation with associated anomalies (2) [0.25]	intestine (2) [0.06]	congenital anomaly of cardiovascular system (8) [0.36]	congenital intestinal disease due to an enzymatic defect (19) [0.24]
burns classified according to extent of body surface involved	burn	injury	unclassified intestinal pseudoobstruction (>100) [0.21]	respiratory system disease (>100) [0.5]	skin of body (>100) [0.08]	not notch3-related small vessel disease of the brain (>100) [0.25]	t-lymphocyte surface antigen ly-9 measurement (>100) [0.09]	disease by subcellular system affected (>100) [0.57]	eye burns (2) [0.86]	skin of abdomen (>100) [0.08]	material property (>100) [0.33]
dislocation, sprain and strain of joints and ligaments at neck level	neck injury	injury	ossification of the posterior longitudinal ligament of the spine (>100) [0.31]	nan (>100) [0.0]	ankle fracture (>100) [0.36]	primary bone dysplasia with progressive ossification of skin, skeletal muscle, fascia, tendons and ligaments (44) [0.2]	congenital patella dislocation (61) [0.25]	congenital joint dislocations (>100) [0.27]	sprain (22) [0.71]	ossification of the posterior longitudinal ligament of the spine (>100) [0.31]	genetic disorder (>100) [0.57]
neuromuscular dysfunction of bladder, not elsewhere classified	neurogenic bladder	disease	genetic neuromuscular junction disease (>100) [0.18]	immune system disease (>100) [0.36]	abnormality of the bladder (45) [0.54]	congenital anomalies of kidney and urinary tract syndrome with or without hearing loss, abnormal ears, or developmental delay (>100) [0.27]	abnormality of the bladder (4) [0.54]	symptomatic form of muscular dystrophy of duchenne and becker in female carriers (>100) [0.08]	abnormality of the bladder (5) [0.54]	neuromuscular dysphagia (24) [0.23]	genetic neuromuscular disease (>100) [0.26]
hiv disease resulting in malignant neoplasms	HIV-associated cancer	infection	high grade malignant neoplasm (>100) [0.31]	neoplasm (>100) [0.28]	metastatic malignant neoplasm (>100) [0.28]	neoplastic disease or syndrome (>100) [0.24]	susceptibility to hiv infection (>100) [0.17]	teratoma with malignant transformation (>100) [0.23]	hiv infection (2) [0.52]	pre-malignant neoplasm (>100) [0.26]	aids-related disease (3) [0.72]
retained placenta and membranes without haemorrhage	placental retention	complication	fetal akinesia-cerebral and retinal hemorrhage syndrome (>100) [0.12]	nan (>100) [0.0]	preterm premature rupture of the membranes (7) [0.57]	preterm premature rupture of the membranes (22) [0.57]	placenta accreta (47) [0.85]	antepartum hemorrhage (25) [0.11]	placenta (10) [0.06]	fetal akinesia-cerebral and retinal hemorrhage syndrome (48) [0.12]	female reproductive system disease (32) [0.67]
other maternal diseases classifiable elsewhere but complicating pregnancy, childbirth and the puerperium	pregnancy disorder	complication	hematological disease associated with an acquired peripheral neuropathy (>100) [0.5]	nan (>100) [0.0]	toxemia of pregnancy (13) [0.42]	congenital anomalies of kidney and urinary tract syndrome with or without hearing loss, abnormal ears, or developmental delay (>100) [0.57]	abnormality of prenatal development or birth (53) [0.22]	male infertility due to obstructive azoospermia of genetic origin (>100) [0.24]	toxemia of pregnancy (3) [0.42]	rare genetic gynecological and obstetrical diseases (>100) [0.36]	quality (>100) [0.33]
other disorders of teeth and supporting structures	tooth disease	disease	disease of bone structure (>100) [0.44]	periodontal disease (>100) [0.93]	neurodevelopmental disorder with or without anomalies of the brain, eye, or heart (41) [0.27]	cysts and fistulae of the face and oral cavity (>100) [0.25]	other epidermal disorder (>100) [0.35]	abnormality of dental enamel (49) [0.1]	fused teeth (3) [0.09]	disease of visual system (>100) [0.36]	genetic disorder (2) [0.29]
bladder problem (not cancer)	bladder disease	disease	gallbladder cancer (45) [0.24]	nan (>100) [0.0]	prostate cancer (>100) [0.21]	intestinal lymphangiectasia (disease) (57) [0.45]	urinary bladder cancer (4) [0.47]	genetic urogenital tumor (>100) [0.33]	bladder adenocarcinoma (6) [0.33]	thyroiditis (disease) (>100) [0.45]	bladder tumor (2) [0.58]
prostate problem (not cancer)	prostate disease	disease	prostate cancer (31) [0.41]	metastatic prostate cancer (>100) [0.35]	prostate cancer (35) [0.41]	scleritis (disease) (42) [0.28]	prostate cancer (7) [0.41]	prostate gland cancer cell (>100) [0.08]	prostate cancer (6) [0.41]	thyroiditis (disease) (3) [0.38]	prostate cancer (3) [0.41]
other joint disorders, not elsewhere classified	joint disease	disease	pervasive developmental disorder - not otherwise specified (>100) [0.28]	digestive system disease (>100) [0.56]	neurodevelopmental disorder with or without anomalies of the brain, eye, or heart (88) [0.4]	neurodevelopmental disorder with or without anomalies of the brain, eye, or heart (>100) [0.4]	other epidermal disorder (>100) [0.38]	other metabolic disease with skin involvement (>100) [0.24]	ryr1-related disorders (3) [0.4]	other metabolic disease with skin involvement (>100) [0.24]	autosomal dominant disease (2) [0.33]
disorders of tooth development and eruption	tooth agenesis	disease	disorder of development or morphogenesis (>100) [0.2]	nan (>100) [0.0]	primary failure of tooth eruption (32) [0.9]	primary failure of tooth eruption (>100) [0.9]	hypotonia, ataxia, developmental delay, and tooth enamel defect syndrome (>100) [0.25]	premature eruption of permanent teeth (14) [0.07]	tooth eruption (8) [0.04]	disorder of iron metabolism and transport (62) [0.19]	tooth disease (>100) [0.68]
other disorders of ear, not elsewhere classified	auditory system disease	disease	disorder of patella (>100) [0.38]	digestive system disease (>100) [0.56]	neurodevelopmental disorder with or without anomalies of the brain, eye, or heart (>100) [0.4]	neurodevelopmental disorder with or without anomalies of the brain, eye, or heart (>100) [0.4]	other epidermal disorder (>100) [0.38]	other metabolic disease with skin involvement (>100) [0.24]	abnormality of the ear (>100) [0.17]	other genetic dermis disorder (>100) [0.42]	autosomal dominant disease (12) [0.33]
calculus of lower urinary tract	ureterolithiasis	disease	upper urinary tract (>100) [0.07]	lower urinary tract symptom (>100) [0.13]	lower urinary tract calculus (>100) [0.46]	lower urinary tract calculus (>100) [0.46]	lower urinary tract calculus (>100) [0.46]	lower urinary tract calculus (79) [0.46]	lower urinary tract calculus (11) [0.46]	lower urinary tract calculus (51) [0.46]	lower urinary tract calculus (15) [0.46]
unspecified nephritic syndrome	nephritis	disease	nephrotic syndrome (>100) [0.64]	dermatomyositis (>100) [0.18]	nephrotic syndrome (>100) [0.64]	16p13.11 microdeletion syndrome (>100) [0.17]	unclassified autoinflammatory syndrome (>100) [0.24]	hereditary nephritis (2) [0.85]	goodpasture syndrome (>100) [0.29]	unspecified juvenile idiopathic arthritis (22) [0.25]	genetic disorder (2) [0.33]
other abnormal uterine and vaginal bleeding	metrorrhagia	disease	abnormal heart rate variability (>100) [0.45]	ectocervix (>100) [0.08]	abnormal bleeding (44) [0.56]	abnormal bleeding (>100) [0.56]	abnormal bleeding (>100) [0.56]	vaginal disease (>100) [0.14]	uterine disease (13) [0.14]	abnormal vaginal discharge smell (>100) [0.42]	phenotypic abnormality (>100) [0.71]
general pain for 3+ months	Chronic pain	symptom	neutral lipid storage myopathy (>100) [0.05]	pain agnosia (>100) [0.11]	wm-266-4 (63) [0.07]	tumor grade 3 or 4, general grading system (>100) [0.27]	pain agnosia (8) [0.11]	episodic abdominal pain (2) [0.6]	pain (15) [0.86]	pain in abdomen (26) [0.75]	pain (2) [0.86]
complications of the puerperium, not elsewhere classified	puerperal disorder	complication	duplication of the pituitary gland (>100) [0.17]	cardiovascular disease (>100) [0.57]	toxemia of pregnancy (>100) [0.31]	neurodevelopmental disorder with or without anomalies of the brain, eye, or heart (>100) [0.57]	rare thrombotic disorder due to a constitutional coagulation factors defect (>100) [0.24]	proximal myopathy with extrapyramidal signs (51) [0.12]	complication (7) [0.67]	puerperal infection (15) [0.71]	quality (60) [0.33]
other retinal disorders	retinopathy	disease	other epidermal disorder (>100) [0.33]	psoriasis (>100) [0.38]	retinal dystrophy with inner retinal dysfunction and ganglion cell anomalies (>100) [0.58]	retinal dystrophy with inner retinal dysfunction and ganglion cell anomalies (>100) [0.58]	other epidermal disorder (>100) [0.33]	abnormal retinal morphology (8) [0.09]	retinal dystrophy with inner retinal dysfunction and ganglion cell anomalies (32) [0.58]	retinal vascular disease (>100) [0.7]	rare genetic neurological disorder (2) [0.38]
spinal injury	spinal cord injury	disease	spinal injury (2) [0.46]	spinal injury (>100) [0.46]	spinal injury (2) [0.46]	spinal injury (2) [0.46]	spinal injury (2) [0.46]	spinal injury (2) [0.46]	spinal injury (2) [0.46]	spinal injury (2) [0.46]	spinal injury (3) [0.46]
inflammatory diseases of prostate	prostatitis	disease	inflammatory disease (>100) [0.38]	inflammatory skin disease (>100) [0.29]	inflammatory disease (>100) [0.38]	inflammatory disease (>100) [0.38]	prostate disease (35) [0.69]	prostate cancer (>100) [0.35]	prostate disease (18) [0.69]	pelvic inflammatory disease (52) [0.47]	prostate disease (4) [0.69]
retinal problem	retinopathy	disease	rectal prolapse (>100) [0.1]	nan (>100) [0.0]	retinal detachment (>100) [0.82]	retinal drusen (>100) [0.74]	retinal drusen (47) [0.74]	retinal detachment (17) [0.82]	retina (37) [0.05]	retinal cancer (11) [0.44]	eye disease (2) [0.86]
other disorders of eyelid	eyelid disease	disease	hypertrichosis of eyelid (>100) [0.52]	glaucoma (>100) [0.71]	pigmentation disorder with eye involvement (4) [0.67]	congenital disorder of glycosylation with skin involvement (7) [0.2]	other epidermal disorder (7) [0.33]	disorder of lacrimal gland (4) [0.88]	eyelid (2) [0.05]	disease of visual system (47) [0.43]	eye disease (2) [0.86]
parathyroid gland problem (not cancer)	parathyroid disease	disease	parathyroid gland carcinoma (10) [0.5]	parathyroid gland carcinoma (>100) [0.5]	parathyroid gland carcinoma (98) [0.5]	thyroid adenoma (disease) (40) [0.26]	parathyroid gland carcinoma (>100) [0.5]	tumor of parathyroid gland (33) [0.72]	parathyroid gland carcinoma (7) [0.5]	parathyroid gland carcinoma (2) [0.5]	tumor of parathyroid gland (4) [0.72]
benign breast lump	breast fibrocystic disease	symptom	benign brain neoplasm (>100) [0.36]	nan (>100) [0.0]	breast benign neoplasm (>100) [0.78]	breast benign neoplasm (12) [0.78]	breast benign neoplasm (18) [0.78]	breast adenosis (30) [0.44]	breast benign neoplasm (5) [0.78]	benign (>100) [0.18]	breast benign neoplasm (9) [0.78]
unspecified viral infection of cns	central nervous system infection	disease	perimeningeal infections (>100) [0.45]	anthrax infection (>100) [0.33]	viral eye infection (>100) [0.3]	viral respiratory tract infection (>100) [0.43]	viral infection of central nervous system (15) [0.83]	viral infection of central nervous system (80) [0.83]	viral infection of central nervous system (2) [0.83]	hiv-associated cancer (>100) [0.21]	viral infection of central nervous system (3) [0.83]
hypertensive renal disease	renal hypertension	disease	hypertensive renal disease (>100) [0.56]	hypertensive renal disease (>100) [0.56]	hypertensive renal disease (5) [0.56]	hypertensive renal disease (4) [0.56]	hypertensive renal disease (8) [0.56]	hypertensive renal disease (10) [0.56]	hypertensive renal disease (4) [0.56]	hypertensive renal disease (2) [0.56]	hypertensive renal disease (4) [0.56]
unspecified maternal hypertension	preeclampsia	disease	secondary hypertension (>100) [0.64]	hypertension (>100) [0.69]	maternal diabetes (41) [0.09]	maternal diabetes (>100) [0.09]	hypertension, pregnancy-induced (15) [0.85]	hypertension, pregnancy-induced (>100) [0.85]	hypertension (>100) [0.69]	hypertension, pregnancy-induced (>100) [0.85]	genetic hypertension (>100) [0.43]
diverticular disease of intestine	diverticulitis	disease	diverticular disease (52) [0.75]	diverticular disease (>100) [0.75]	diverticular disease (56) [0.75]	small intestine disease (>100) [0.62]	intestinal lymphangiectasia (disease) (>100) [0.62]	inflammation of the large intestine (38) [0.1]	diverticular disease (40) [0.75]	diverticulitis of colon (>100) [0.8]	disorder of appendix (>100) [0.5]
other fluke infections	infectious disease	infection	prosthesis-related infections (>100) [0.62]	chlamydiaceae infections (>100) [0.5]	trematode infections (>100) [0.75]	piscirickettsiaceae infections (>100) [0.56]	neisseriaceae infections (>100) [0.56]	hookworm infectious disease (>100) [0.62]	trematode infections (19) [0.75]	hookworm infectious disease (18) [0.62]	infectious disease (>100) [0.71]
encephalitis myelitis and encephalomyelitis	meningoencephalitis	disease	acute disseminated encephalomyelitis (30) [0.72]	encephalomyelitis (>100) [0.63]	encephalomyelitis (19) [0.63]	encephalitis (>100) [0.89]	polyhydramnios, megalencephaly, and symptomatic epilepsy (>100) [0.23]	encephalomyelitis (5) [0.63]	encephalitis (18) [0.89]	encephalomyelitis (13) [0.63]	encephalomyelitis (>100) [0.63]
emphysema/chronic bronchitis	emphysema	disease	chronic bronchitis (>100) [0.71]	chronic bronchitis (>100) [0.71]	chronic bronchitis (34) [0.71]	chronic bronchitis (4) [0.71]	bronchitis (33) [0.45]	chronic bronchitis (4) [0.71]	bronchitis (>100) [0.45]	chronic bronchitis (7) [0.71]	chronic bronchitis (3) [0.71]
peripheral nerve disorder	peripheral nervous system disease	disease	peripheral nerve injury (4) [0.6]	peripheral neuropathy (>100) [0.78]	peripheral nerve lesion (>100) [0.7]	peripheral nerve lesion (>100) [0.7]	peripheral nerve injury (>100) [0.6]	peripheral nerve injury (>100) [0.6]	peripheral nerve lesion (>100) [0.7]	peripheral nerve injury (>100) [0.6]	peripheral nerve lesion (4) [0.7]
benign neoplasm of other and unspecified endocrine glands	endocrine neoplasm	disease	benign neoplasm of sebaceous gland (>100) [0.35]	endocrine system disease (>100) [0.6]	benign endocrine neoplasm (>100) [0.83]	benign neoplasm of sweat gland (>100) [0.36]	benign endocrine neoplasm (>100) [0.83]	benign endocrine neoplasm (>100) [0.83]	benign endocrine neoplasm (>100) [0.83]	benign neoplasm of adrenal gland (>100) [0.59]	benign endocrine neoplasm (2) [0.83]
malignant neoplasm of colon	colon carcinoma	disease	malignant ear neoplasm (>100) [0.27]	malignant colon neoplasm (>100) [0.86]	malignant colon neoplasm (>100) [0.86]	malignant colon neoplasm (25) [0.86]	malignant colon neoplasm (5) [0.86]	malignant colon neoplasm (>100) [0.86]	metastatic malignant neoplasm in the colon (83) [0.29]	malignant colon neoplasm (>100) [0.86]	epithelial tumor of colon (5) [0.68]
coalworker s pneumoconiosis	anthracosis	disease	pneumoconiosis (>100) [0.94]	asbestosis (>100) [0.89]	pneumoconiosis (30) [0.94]	cyanophage s-bnm1 (>100) [0.05]	arabidopsis lyrata (>100) [0.04]	pneumoconiosis (>100) [0.94]	pneumoconiosis (8) [0.94]	pneumoconiosis (>100) [0.94]	pneumoconiosis (>100) [0.94]
colitis/not crohns or ulcerative colitis	colitis	disease	dysplasia in ulcerative colitis (>100) [0.3]	ulcerative colitis (>100) [0.94]	ulcerative colitis (4) [0.94]	collagenous colitis (2) [0.89]	crohn's colitis (5) [0.67]	crohn's colitis (>100) [0.67]	ulcerative colitis (12) [0.94]	crohn's colitis (55) [0.67]	ulcerative colitis (2) [0.94]
gynecomastia	breast hypertrophy	disease	gynecomastia (>100) [0.8]	gynecomastia (>100) [0.8]	gynecomastia (>100) [0.8]	gynecomastia (10) [0.8]	gynecomastia (9) [0.8]	gynecomastia (49) [0.8]	gynecomastia (2) [0.8]	gynecomastia (>100) [0.8]	gynecomastia (>100) [0.8]
marasmus	protein energy malnutrition	disease	marasmus (>100) [0.92]	marasmus (>100) [0.92]	marasmus (>100) [0.92]	x-linked syndromic intellectual disability (>100) [0.14]	marasmus (>100) [0.92]	marasmus (>100) [0.92]	marasmus (4) [0.92]	marasmus (>100) [0.92]	marasmus (>100) [0.92]
subsequent myocardial infarction	Subsequent ST elevation (STEMI) and non-ST elevation (NSTEMI) myocardian infarction	disease	acute myocardial infarction (33) [0.8]	myocardial infarction (>100) [0.92]	myocardial infarction (20) [0.92]	myocardial infarction (>100) [0.92]	myocardial infarction (30) [0.92]	post-operative myocardial infarction (20) [0.5]	myocardial infarction (6) [0.92]	myocardial infarction (14) [0.92]	myocardial infarction (3) [0.92]
pervasive developmental disorders	pervasive developmental disorder - not otherwise specified	disease	pervasive developmental disorder (5) [0.87]	autism spectrum disorder (>100) [0.93]	pervasive developmental disorder (12) [0.87]	pervasive developmental disorder (40) [0.87]	pervasive developmental disorder (34) [0.87]	pervasive developmental disorder (7) [0.87]	pervasive developmental disorder (3) [0.87]	pervasive developmental disorder (>100) [0.87]	pervasive developmental disorder (3) [0.87]
uremia	kidney failure	disease	uremia (>100) [0.91]	uremia (>100) [0.91]	uremia (>100) [0.91]	uremia (>100) [0.91]	uremia (>100) [0.91]	uremia (3) [0.91]	uremia (5) [0.91]	uremia (5) [0.91]	uremia (26) [0.91]
myeloid leukaemia	acute myeloid leukemia	disease	myeloid leukemia (2) [0.93]	acute megakaryoblastic leukaemia (>100) [0.89]	myeloid leukemia (2) [0.93]	myeloid leukemia (4) [0.93]	myeloid leukemia (13) [0.93]	acute megakaryoblastic leukaemia (25) [0.89]	myeloid leukemia (3) [0.93]	myeloid leukemia (2) [0.93]	acute megakaryoblastic leukaemia (28) [0.89]
benign lipomatous neoplasm	lipoma	disease	benign lipomatous neoplasm (>100) [0.95]	benign lipomatous neoplasm (>100) [0.95]	benign lipomatous neoplasm (>100) [0.95]	benign lipomatous neoplasm (>100) [0.95]	benign lipomatous neoplasm (>100) [0.95]	benign lipomatous neoplasm (>100) [0.95]	benign lipomatous neoplasm (80) [0.95]	benign lipomatous neoplasm (>100) [0.95]	benign lipomatous neoplasm (2) [0.95]
