## supplementary-files for "Using language models and ontology topology to perform semantic mapping of traits between biomedical datasets": s8_all-high.csv

query	MAPPED_TERM_LABEL	Type	Levenshtein	Zooma	SciSpacy	Spacy	GUSE	BlueBERT	BioSentVec	BioBERT	BLUEBERT-EFO
subarachnoid haemorrhage	subarachnoid hemorrhage	disease	subarachnoid hemorrhage (1) [1.0]	subarachnoid hemorrhage (1) [1.0]	subarachnoid hemorrhage (1) [1.0]	subarachnoid hemorrhage (1) [1.0]	subarachnoid hemorrhage (1) [1.0]	subarachnoid hemorrhage (1) [1.0]	subarachnoid hemorrhage (1) [1.0]	subarachnoid hemorrhage (1) [1.0]	subarachnoid hemorrhage (1) [1.0]
hookworm diseases	hookworm infectious disease	infection	hookworm infectious disease (1) [1.0]	hookworm infectious disease (1) [1.0]	hookworm infectious disease (1) [1.0]	hookworm infectious disease (1) [1.0]	hookworm infectious disease (1) [1.0]	hookworm infectious disease (1) [1.0]	hookworm infectious disease (1) [1.0]	hookworm infectious disease (1) [1.0]	hookworm infectious disease (1) [1.0]
bph / benign prostatic hypertrophy	benign prostatis hypertrophy	disease	benign prostatic hyperplasia (1) [1.0]	benign prostatic hyperplasia (1) [1.0]	benign prostatic hyperplasia (1) [1.0]	benign prostatic hyperplasia (1) [1.0]	benign prostatic hyperplasia (1) [1.0]	benign prostatic hyperplasia (1) [1.0]	benign prostatic hyperplasia (1) [1.0]	benign prostatic hyperplasia (1) [1.0]	benign prostatic hyperplasia (1) [1.0]
erectile dysfunction / impotence	erectile dysfunction	disease	erectile dysfunction (1) [1.0]	erectile dysfunction (1) [1.0]	erectile dysfunction (1) [1.0]	erectile dysfunction (1) [1.0]	erectile dysfunction (1) [1.0]	erectile dysfunction (1) [1.0]	erectile dysfunction (1) [1.0]	erectile dysfunction (1) [1.0]	erectile dysfunction (1) [1.0]
disc degeneration	lumbar disc degeneration	symptom	lumbar disc degeneration (1) [1.0]	lumbar disc degeneration (1) [1.0]	lumbar disc degeneration (1) [1.0]	lumbar disc degeneration (1) [1.0]	lumbar disc degeneration (1) [1.0]	lumbar disc degeneration (1) [1.0]	lumbar disc degeneration (1) [1.0]	lumbar disc degeneration (1) [1.0]	lumbar disc degeneration (1) [1.0]
plantar fascitis	plantar fasciitis	disease	plantar fasciitis (1) [1.0]	plantar fasciitis (1) [1.0]	plantar fasciitis (1) [1.0]	plantar fasciitis (1) [1.0]	plantar fasciitis (1) [1.0]	plantar fasciitis (1) [1.0]	plantar fasciitis (1) [1.0]	plantar fasciitis (1) [1.0]	plantar fasciitis (1) [1.0]
whooping cough / pertussis	whooping cough	infection	whooping cough (1) [1.0]	whooping cough (1) [1.0]	whooping cough (1) [1.0]	whooping cough (1) [1.0]	whooping cough (1) [1.0]	whooping cough (1) [1.0]	whooping cough (1) [1.0]	whooping cough (1) [1.0]	whooping cough (1) [1.0]
dysmenorrhoea / dysmenorrhea	dysmenorrhea	disease	dysmenorrhea (1) [1.0]	dysmenorrhea (1) [1.0]	dysmenorrhea (1) [1.0]	dysmenorrhea (1) [1.0]	dysmenorrhea (1) [1.0]	dysmenorrhea (1) [1.0]	dysmenorrhea (1) [1.0]	dysmenorrhea (1) [1.0]	dysmenorrhea (1) [1.0]
pulse wave reflection index	reflection wave amplitude	quanttrait	pulse wave reflection index measurement (1) [1.0]	pulse wave reflection index measurement (1) [1.0]	pulse wave reflection index measurement (1) [1.0]	pulse wave reflection index measurement (1) [1.0]	pulse wave reflection index measurement (1) [1.0]	pulse wave reflection index measurement (1) [1.0]	pulse wave reflection index measurement (1) [1.0]	pulse wave reflection index measurement (1) [1.0]	pulse wave reflection index measurement (1) [1.0]
fracture pelvis	facture of pelvis	injury	fracture of pelvis (1) [1.0]	fracture of pelvis (1) [1.0]	fracture of pelvis (1) [1.0]	fracture of pelvis (1) [1.0]	fracture of pelvis (1) [1.0]	fracture of pelvis (1) [1.0]	fracture of pelvis (1) [1.0]	fracture of pelvis (1) [1.0]	fracture of pelvis (1) [1.0]
cervical spondylosis	spondylosis, cervical	disease	cervical spondylosis (1) [1.0]	cervical spondylosis (1) [1.0]	cervical spondylosis (1) [1.0]	cervical spondylosis (1) [1.0]	cervical spondylosis (1) [1.0]	cervical spondylosis (1) [1.0]	cervical spondylosis (1) [1.0]	cervical spondylosis (1) [1.0]	cervical spondylosis (1) [1.0]
number of self-reported non-cancer illnesses	disease	quanttrait	number of non-cancer illnesses, self-reported (1) [1.0]	number of non-cancer illnesses, self-reported (1) [1.0]	number of non-cancer illnesses, self-reported (1) [1.0]	number of non-cancer illnesses, self-reported (1) [1.0]	number of non-cancer illnesses, self-reported (1) [1.0]	number of non-cancer illnesses, self-reported (1) [1.0]	number of non-cancer illnesses, self-reported (1) [1.0]	number of non-cancer illnesses, self-reported (1) [1.0]	number of non-cancer illnesses, self-reported (1) [1.0]
father's age at death	age at death	quanttrait	father's age at death (1) [1.0]	father's age at death (1) [1.0]	father's age at death (1) [1.0]	father's age at death (1) [1.0]	father's age at death (1) [1.0]	father's age at death (1) [1.0]	father's age at death (1) [1.0]	father's age at death (1) [1.0]	father's age at death (1) [1.0]
seen a psychiatrist for nerves, anxiety, tension or depression	mental or behavioural disorder	symptom	seeing a psychiatrist for nerves, anxiety, tension or depression, self-reported (1) [1.0]	seeing a psychiatrist for nerves, anxiety, tension or depression, self-reported (1) [1.0]	seeing a psychiatrist for nerves, anxiety, tension or depression, self-reported (1) [1.0]	seeing a psychiatrist for nerves, anxiety, tension or depression, self-reported (1) [1.0]	seeing a psychiatrist for nerves, anxiety, tension or depression, self-reported (1) [1.0]	seeing a psychiatrist for nerves, anxiety, tension or depression, self-reported (1) [1.0]	seeing a psychiatrist for nerves, anxiety, tension or depression, self-reported (1) [1.0]	seeing a psychiatrist for nerves, anxiety, tension or depression, self-reported (1) [1.0]	seeing a psychiatrist for nerves, anxiety, tension or depression, self-reported (1) [1.0]
relative age of first facial hair	puberty onset measurement	quanttrait	age at first facial hair (1) [1.0]	age at first facial hair (1) [1.0]	age at first facial hair (1) [1.0]	age at first facial hair (1) [1.0]	age at first facial hair (1) [1.0]	age at first facial hair (1) [1.0]	age at first facial hair (1) [1.0]	age at first facial hair (1) [1.0]	age at first facial hair (1) [1.0]
number of children fathered	number of children ever born measurement	quanttrait	number of children fathered measurement (1) [1.0]	number of children fathered measurement (1) [1.0]	number of children fathered measurement (1) [1.0]	number of children fathered measurement (1) [1.0]	number of children fathered measurement (1) [1.0]	number of children fathered measurement (1) [1.0]	number of children fathered measurement (1) [1.0]	number of children fathered measurement (1) [1.0]	number of children fathered measurement (1) [1.0]
bilateral oophorectomy (both ovaries removed)	bilateral oophorectomy	treatment	bilateral oophorectomy (1) [1.0]	bilateral oophorectomy (1) [1.0]	bilateral oophorectomy (1) [1.0]	bilateral oophorectomy (1) [1.0]	bilateral oophorectomy (1) [1.0]	bilateral oophorectomy (1) [1.0]	bilateral oophorectomy (1) [1.0]	bilateral oophorectomy (1) [1.0]	bilateral oophorectomy (1) [1.0]
mother's age at death	age at death	quanttrait	mother's age at death (1) [1.0]	mother's age at death (1) [1.0]	mother's age at death (1) [1.0]	mother's age at death (1) [1.0]	mother's age at death (1) [1.0]	mother's age at death (1) [1.0]	mother's age at death (1) [1.0]	mother's age at death (1) [1.0]	mother's age at death (1) [1.0]
health satisfaction	satisfaction	symptom	health satisfaction measurement (1) [1.0]	health satisfaction measurement (1) [1.0]	health satisfaction measurement (1) [1.0]	health satisfaction measurement (1) [1.0]	health satisfaction measurement (1) [1.0]	health satisfaction measurement (1) [1.0]	health satisfaction measurement (1) [1.0]	health satisfaction measurement (1) [1.0]	health satisfaction measurement (1) [1.0]
cochlear implant	cochlear implants	treatment	cochlear implant (1) [1.0]	cochlear implant (1) [1.0]	cochlear implant (1) [1.0]	cochlear implant (1) [1.0]	cochlear implant (1) [1.0]	cochlear implant (1) [1.0]	cochlear implant (1) [1.0]	cochlear implant (1) [1.0]	cochlear implant (1) [1.0]
able to walk or cycle unaided for 10 minutes	physical activity	symptom	ability to walk or cycle unaided for 10 minutes, self-reported (1) [1.0]	ability to walk or cycle unaided for 10 minutes, self-reported (1) [1.0]	ability to walk or cycle unaided for 10 minutes, self-reported (1) [1.0]	ability to walk or cycle unaided for 10 minutes, self-reported (1) [1.0]	ability to walk or cycle unaided for 10 minutes, self-reported (1) [1.0]	ability to walk or cycle unaided for 10 minutes, self-reported (1) [1.0]	ability to walk or cycle unaided for 10 minutes, self-reported (1) [1.0]	ability to walk or cycle unaided for 10 minutes, self-reported (1) [1.0]	ability to walk or cycle unaided for 10 minutes, self-reported (1) [1.0]
cascot confidence score	quantitative confidence value	quanttrait	cascot confidence score measurement (1) [1.0]	cascot confidence score measurement (1) [1.0]	cascot confidence score measurement (1) [1.0]	cascot confidence score measurement (1) [1.0]	cascot confidence score measurement (1) [1.0]	cascot confidence score measurement (1) [1.0]	cascot confidence score measurement (1) [1.0]	cascot confidence score measurement (1) [1.0]	cascot confidence score measurement (1) [1.0]
whole body water mass	body weight	quanttrait	whole body water mass (1) [1.0]	whole body water mass (1) [1.0]	whole body water mass (1) [1.0]	whole body water mass (1) [1.0]	whole body water mass (1) [1.0]	whole body water mass (1) [1.0]	whole body water mass (1) [1.0]	whole body water mass (1) [1.0]	whole body water mass (1) [1.0]
perineal laceration during delivery	first degree perineal laceration	complication	perineal laceration during delivery (1) [1.0]	perineal laceration during delivery (1) [1.0]	perineal laceration during delivery (1) [1.0]	perineal laceration during delivery (1) [1.0]	perineal laceration during delivery (1) [1.0]	perineal laceration during delivery (1) [1.0]	perineal laceration during delivery (1) [1.0]	perineal laceration during delivery (1) [1.0]	perineal laceration during delivery (1) [1.0]
convalescence	caonvalescence	other	convalescence (1) [1.0]	convalescence (1) [1.0]	convalescence (1) [1.0]	convalescence (1) [1.0]	convalescence (1) [1.0]	convalescence (1) [1.0]	convalescence (1) [1.0]	convalescence (1) [1.0]	convalescence (1) [1.0]
ulcer of lower limb, not elsewhere classified	ulcer of lower limb	disease	ulcer of lower limb (1) [1.0]	ulcer of lower limb (1) [1.0]	ulcer of lower limb (1) [1.0]	ulcer of lower limb (1) [1.0]	ulcer of lower limb (1) [1.0]	ulcer of lower limb (1) [1.0]	ulcer of lower limb (1) [1.0]	ulcer of lower limb (1) [1.0]	ulcer of lower limb (1) [1.0]
other chronic obstructive pulmonary disease	chronic obstructive pulmonary disease	disease	chronic obstructive pulmonary disease (1) [1.0]	chronic obstructive pulmonary disease (1) [1.0]	chronic obstructive pulmonary disease (1) [1.0]	chronic obstructive pulmonary disease (1) [1.0]	chronic obstructive pulmonary disease (1) [1.0]	chronic obstructive pulmonary disease (1) [1.0]	chronic obstructive pulmonary disease (1) [1.0]	chronic obstructive pulmonary disease (1) [1.0]	chronic obstructive pulmonary disease (1) [1.0]
other rheumatoid arthritis	rheumatoid arthritis	disease	rheumatoid arthritis (1) [1.0]	rheumatoid arthritis (1) [1.0]	rheumatoid arthritis (1) [1.0]	rheumatoid arthritis (1) [1.0]	rheumatoid arthritis (1) [1.0]	rheumatoid arthritis (1) [1.0]	rheumatoid arthritis (1) [1.0]	rheumatoid arthritis (1) [1.0]	rheumatoid arthritis (1) [1.0]
disorders of patella	abnormality of the patella	disease	disorder of patella (1) [1.0]	disorder of patella (1) [1.0]	disorder of patella (1) [1.0]	disorder of patella (1) [1.0]	disorder of patella (1) [1.0]	disorder of patella (1) [1.0]	disorder of patella (1) [1.0]	disorder of patella (1) [1.0]	disorder of patella (1) [1.0]
other epidermal thickening	epidermal thickening	disease	epidermal thickening (1) [1.0]	epidermal thickening (1) [1.0]	epidermal thickening (1) [1.0]	epidermal thickening (1) [1.0]	epidermal thickening (1) [1.0]	epidermal thickening (1) [1.0]	epidermal thickening (1) [1.0]	epidermal thickening (1) [1.0]	epidermal thickening (1) [1.0]
acute pharyngitis	pharyngitis	disease	acute pharyngitis (1) [1.0]	acute pharyngitis (1) [1.0]	acute pharyngitis (1) [1.0]	acute pharyngitis (1) [1.0]	acute pharyngitis (1) [1.0]	acute pharyngitis (1) [1.0]	acute pharyngitis (1) [1.0]	acute pharyngitis (1) [1.0]	acute pharyngitis (1) [1.0]
systemic lupus erythematosis/sle	systemic lupus erythematosus	disease	systemic lupus erythematosus (1) [1.0]	systemic lupus erythematosus (1) [1.0]	systemic lupus erythematosus (1) [1.0]	systemic lupus erythematosus (1) [1.0]	systemic lupus erythematosus (1) [1.0]	systemic lupus erythematosus (1) [1.0]	systemic lupus erythematosus (1) [1.0]	systemic lupus erythematosus (1) [1.0]	systemic lupus erythematosus (1) [1.0]
uterine fibroids	uterine fibroid	disease	uterine fibroid (1) [1.0]	uterine fibroid (1) [1.0]	uterine fibroid (1) [1.0]	uterine fibroid (1) [1.0]	uterine fibroid (1) [1.0]	uterine fibroid (1) [1.0]	uterine fibroid (1) [1.0]	uterine fibroid (1) [1.0]	uterine fibroid (1) [1.0]
polycystic ovaries/polycystic ovarian syndrome	polycystic ovary syndrome	disease	polycystic ovary syndrome (1) [1.0]	polycystic ovary syndrome (1) [1.0]	polycystic ovary syndrome (1) [1.0]	polycystic ovary syndrome (1) [1.0]	polycystic ovary syndrome (1) [1.0]	polycystic ovary syndrome (1) [1.0]	polycystic ovary syndrome (1) [1.0]	polycystic ovary syndrome (1) [1.0]	polycystic ovary syndrome (1) [1.0]
hemiplegia	hemiplagia	disease	hemiplegia (1) [1.0]	hemiplegia (1) [1.0]	hemiplegia (1) [1.0]	hemiplegia (1) [1.0]	hemiplegia (1) [1.0]	hemiplegia (1) [1.0]	hemiplegia (1) [1.0]	hemiplegia (1) [1.0]	hemiplegia (1) [1.0]
sleep disorders	sleep disorder	disease	sleep disorder (1) [1.0]	sleep disorder (1) [1.0]	sleep disorder (1) [1.0]	sleep disorder (1) [1.0]	sleep disorder (1) [1.0]	sleep disorder (1) [1.0]	sleep disorder (1) [1.0]	sleep disorder (1) [1.0]	sleep disorder (1) [1.0]
gender identity disorders	gender identity disorder	disease	gender identity disorder (1) [1.0]	gender identity disorder (1) [1.0]	gender identity disorder (1) [1.0]	gender identity disorder (1) [1.0]	gender identity disorder (1) [1.0]	gender identity disorder (1) [1.0]	gender identity disorder (1) [1.0]	gender identity disorder (1) [1.0]	gender identity disorder (1) [1.0]
other rheumatic heart diseases	rheumatic heart disease	disease	rheumatic heart disease (1) [1.0]	rheumatic heart disease (1) [1.0]	rheumatic heart disease (1) [1.0]	rheumatic heart disease (1) [1.0]	rheumatic heart disease (1) [1.0]	rheumatic heart disease (1) [1.0]	rheumatic heart disease (1) [1.0]	rheumatic heart disease (1) [1.0]	rheumatic heart disease (1) [1.0]
iron deficiency anaemia	Iron deficiency anemia	disease	iron deficiency anemia (1) [1.0]	iron deficiency anemia (1) [1.0]	iron deficiency anemia (1) [1.0]	iron deficiency anemia (1) [1.0]	iron deficiency anemia (1) [1.0]	iron deficiency anemia (1) [1.0]	iron deficiency anemia (1) [1.0]	iron deficiency anemia (1) [1.0]	iron deficiency anemia (1) [1.0]
gastro oesophageal reflux disease	gastroesophageal reflux disease	disease	gastroesophageal reflux disease (1) [1.0]	gastroesophageal reflux disease (1) [1.0]	gastroesophageal reflux disease (1) [1.0]	gastroesophageal reflux disease (1) [1.0]	gastroesophageal reflux disease (1) [1.0]	gastroesophageal reflux disease (1) [1.0]	gastroesophageal reflux disease (1) [1.0]	gastroesophageal reflux disease (1) [1.0]	gastroesophageal reflux disease (1) [1.0]
conduct disorders	conduct disorder	disease	conduct disorder (1) [1.0]	conduct disorder (1) [1.0]	conduct disorder (1) [1.0]	conduct disorder (1) [1.0]	conduct disorder (1) [1.0]	conduct disorder (1) [1.0]	conduct disorder (1) [1.0]	conduct disorder (1) [1.0]	conduct disorder (1) [1.0]
schizoaffective disorders	schizoaffective disorder	disease	schizoaffective disorder (1) [1.0]	schizoaffective disorder (1) [1.0]	schizoaffective disorder (1) [1.0]	schizoaffective disorder (1) [1.0]	schizoaffective disorder (1) [1.0]	schizoaffective disorder (1) [1.0]	schizoaffective disorder (1) [1.0]	schizoaffective disorder (1) [1.0]	schizoaffective disorder (1) [1.0]
dysplasia of cervix uteri	dysplasia of cervix	disease	dysplasia of cervix (1) [1.0]	dysplasia of cervix (1) [1.0]	dysplasia of cervix (1) [1.0]	dysplasia of cervix (1) [1.0]	dysplasia of cervix (1) [1.0]	dysplasia of cervix (1) [1.0]	dysplasia of cervix (1) [1.0]	dysplasia of cervix (1) [1.0]	dysplasia of cervix (1) [1.0]
unspecified renal colic	renal colic	disease	renal colic (1) [1.0]	renal colic (1) [1.0]	renal colic (1) [1.0]	renal colic (1) [1.0]	renal colic (1) [1.0]	renal colic (1) [1.0]	renal colic (1) [1.0]	renal colic (1) [1.0]	renal colic (1) [1.0]
cicatricial alopecia	cicatrical alopecia	disease	cicatricial alopecia (1) [1.0]	cicatricial alopecia (1) [1.0]	cicatricial alopecia (1) [1.0]	cicatricial alopecia (1) [1.0]	cicatricial alopecia (1) [1.0]	cicatricial alopecia (1) [1.0]	cicatricial alopecia (1) [1.0]	cicatricial alopecia (1) [1.0]	cicatricial alopecia (1) [1.0]
pruritus	prutitus	disease	pruritus (1) [1.0]	pruritus (1) [1.0]	pruritus (1) [1.0]	pruritus (1) [1.0]	pruritus (1) [1.0]	pruritus (1) [1.0]	pruritus (1) [1.0]	pruritus (1) [1.0]	pruritus (1) [1.0]
congenital malformations of great veins	congenital anomaly of the great veins	disease	congenital anomaly of the great veins (1) [1.0]	congenital anomaly of the great veins (1) [1.0]	congenital anomaly of the great veins (1) [1.0]	congenital anomaly of the great veins (1) [1.0]	congenital anomaly of the great veins (1) [1.0]	congenital anomaly of the great veins (1) [1.0]	congenital anomaly of the great veins (1) [1.0]	congenital anomaly of the great veins (1) [1.0]	congenital anomaly of the great veins (1) [1.0]
congenital malformations of great arteries	congenital anomaly of the great arteries	disease	congenital anomaly of the great arteries (1) [1.0]	congenital anomaly of the great arteries (1) [1.0]	congenital anomaly of the great arteries (1) [1.0]	congenital anomaly of the great arteries (1) [1.0]	congenital anomaly of the great arteries (1) [1.0]	congenital anomaly of the great arteries (1) [1.0]	congenital anomaly of the great arteries (1) [1.0]	congenital anomaly of the great arteries (1) [1.0]	congenital anomaly of the great arteries (1) [1.0]
essential primary hypertension	primary hypertension	disease	primary hypertension (1) [1.0]	primary hypertension (1) [1.0]	primary hypertension (1) [1.0]	primary hypertension (1) [1.0]	primary hypertension (1) [1.0]	primary hypertension (1) [1.0]	primary hypertension (1) [1.0]	primary hypertension (1) [1.0]	primary hypertension (1) [1.0]
pernicious anaemia	pernicious anemia	disease	pernicious anemia (1) [1.0]	pernicious anemia (1) [1.0]	pernicious anemia (1) [1.0]	pernicious anemia (1) [1.0]	pernicious anemia (1) [1.0]	pernicious anemia (1) [1.0]	pernicious anemia (1) [1.0]	pernicious anemia (1) [1.0]	pernicious anemia (1) [1.0]
abnormal findings in cerebrospinal fluid	abnormality of the cerebrospinal fluid	symptom	abnormality of the cerebrospinal fluid (1) [1.0]	abnormality of the cerebrospinal fluid (1) [1.0]	abnormality of the cerebrospinal fluid (1) [1.0]	abnormality of the cerebrospinal fluid (1) [1.0]	abnormality of the cerebrospinal fluid (1) [1.0]	abnormality of the cerebrospinal fluid (1) [1.0]	abnormality of the cerebrospinal fluid (1) [1.0]	abnormality of the cerebrospinal fluid (1) [1.0]	abnormality of the cerebrospinal fluid (1) [1.0]
postpartum haemorrhage	postpartum hemorrhage	complication	postpartum hemorrhage (1) [1.0]	postpartum hemorrhage (1) [1.0]	postpartum hemorrhage (1) [1.0]	postpartum hemorrhage (1) [1.0]	postpartum hemorrhage (1) [1.0]	postpartum hemorrhage (1) [1.0]	postpartum hemorrhage (1) [1.0]	postpartum hemorrhage (1) [1.0]	postpartum hemorrhage (1) [1.0]
faecal incontinence	fecal incontinence	symptom	fecal incontinence (1) [1.0]	fecal incontinence (1) [1.0]	fecal incontinence (1) [1.0]	fecal incontinence (1) [1.0]	fecal incontinence (1) [1.0]	fecal incontinence (1) [1.0]	fecal incontinence (1) [1.0]	fecal incontinence (1) [1.0]	fecal incontinence (1) [1.0]
disturbances of skin sensation	disturbance of skin sensation	symptom	disturbance of skin sensation (1) [1.0]	disturbance of skin sensation (1) [1.0]	disturbance of skin sensation (1) [1.0]	disturbance of skin sensation (1) [1.0]	disturbance of skin sensation (1) [1.0]	disturbance of skin sensation (1) [1.0]	disturbance of skin sensation (1) [1.0]	disturbance of skin sensation (1) [1.0]	disturbance of skin sensation (1) [1.0]
foreign body in alimentary tract	foreign body in gastrointestinal tract	injury	foreign body in gastrointestinal tract (1) [1.0]	foreign body in gastrointestinal tract (1) [1.0]	foreign body in gastrointestinal tract (1) [1.0]	foreign body in gastrointestinal tract (1) [1.0]	foreign body in gastrointestinal tract (1) [1.0]	foreign body in gastrointestinal tract (1) [1.0]	foreign body in gastrointestinal tract (1) [1.0]	foreign body in gastrointestinal tract (1) [1.0]	foreign body in gastrointestinal tract (1) [1.0]
oesophageal varices	esophageal varices	disease	esophageal varices (1) [1.0]	esophageal varices (1) [1.0]	esophageal varices (1) [1.0]	esophageal varices (1) [1.0]	esophageal varices (1) [1.0]	esophageal varices (1) [1.0]	esophageal varices (1) [1.0]	esophageal varices (1) [1.0]	esophageal varices (1) [1.0]
anaemia due to enzyme disorders	anemia due to enzyme disorder	disease	anemia due to enzyme disorder (1) [1.0]	anemia due to enzyme disorder (1) [1.0]	anemia due to enzyme disorder (1) [1.0]	anemia due to enzyme disorder (1) [1.0]	anemia due to enzyme disorder (1) [1.0]	anemia due to enzyme disorder (1) [1.0]	anemia due to enzyme disorder (1) [1.0]	anemia due to enzyme disorder (1) [1.0]	anemia due to enzyme disorder (1) [1.0]
disturbances of smell and taste	disturbances of sensation of smell and taste	symptom	disturbances of sensation of smell and taste (1) [1.0]	disturbances of sensation of smell and taste (1) [1.0]	disturbances of sensation of smell and taste (1) [1.0]	disturbances of sensation of smell and taste (1) [1.0]	disturbances of sensation of smell and taste (1) [1.0]	disturbances of sensation of smell and taste (1) [1.0]	disturbances of sensation of smell and taste (1) [1.0]	disturbances of sensation of smell and taste (1) [1.0]	disturbances of sensation of smell and taste (1) [1.0]
gestational diabetes only	gestational diabetes	complication	gestational diabetes (1) [1.0]	gestational diabetes (1) [1.0]	gestational diabetes (1) [1.0]	gestational diabetes (1) [1.0]	gestational diabetes (1) [1.0]	gestational diabetes (1) [1.0]	gestational diabetes (1) [1.0]	gestational diabetes (1) [1.0]	gestational diabetes (1) [1.0]
copd (chronic obstructive pulmonary disease)	chronic obstructive pulmonary disease	disease	chronic obstructive pulmonary disease (1) [1.0]	chronic obstructive pulmonary disease (1) [1.0]	chronic obstructive pulmonary disease (1) [1.0]	chronic obstructive pulmonary disease (1) [1.0]	chronic obstructive pulmonary disease (1) [1.0]	chronic obstructive pulmonary disease (1) [1.0]	chronic obstructive pulmonary disease (1) [1.0]	chronic obstructive pulmonary disease (1) [1.0]	chronic obstructive pulmonary disease (1) [1.0]
transient ischaemic attack (tia)	transient ischemic attack	disease	transient ischemic attack (1) [1.0]	transient ischemic attack (1) [1.0]	transient ischemic attack (1) [1.0]	transient ischemic attack (1) [1.0]	transient ischemic attack (1) [1.0]	transient ischemic attack (1) [1.0]	transient ischemic attack (1) [1.0]	transient ischemic attack (1) [1.0]	transient ischemic attack (1) [1.0]
spontaneous pneumothorax/recurrent pneumothorax	spontaneous pneumothorax	disease	spontaneous pneumothorax (1) [1.0]	spontaneous pneumothorax (1) [1.0]	spontaneous pneumothorax (1) [1.0]	spontaneous pneumothorax (1) [1.0]	spontaneous pneumothorax (1) [1.0]	spontaneous pneumothorax (1) [1.0]	spontaneous pneumothorax (1) [1.0]	spontaneous pneumothorax (1) [1.0]	spontaneous pneumothorax (1) [1.0]
urinary tract infection/kidney infection	urinary tract infection	disease	urinary tract infection (1) [1.0]	urinary tract infection (1) [1.0]	urinary tract infection (1) [1.0]	urinary tract infection (1) [1.0]	urinary tract infection (1) [1.0]	urinary tract infection (1) [1.0]	urinary tract infection (1) [1.0]	urinary tract infection (1) [1.0]	urinary tract infection (1) [1.0]
somatoform disorders	somatoform disorder	disease	somatoform disorder (1) [1.0]	somatoform disorder (1) [1.0]	somatoform disorder (1) [1.0]	somatoform disorder (1) [1.0]	somatoform disorder (1) [1.0]	somatoform disorder (1) [1.0]	somatoform disorder (1) [1.0]	somatoform disorder (1) [1.0]	somatoform disorder (1) [1.0]
